# Spotless: a reproducible pipeline for benchmarking cell type deconvolution in spatial transcriptomics

**DOI:** 10.1101/2023.03.22.533802

**Authors:** Chananchida Sang-aram, Robin Browaeys, Ruth Seurinck, Yvan Saeys

**Affiliations:** Data mining and Modelling for Biomedicine, VIB Center for Inflammation Research, Ghent, Belgium; Department of Applied Mathematics, Computer Science and Statistics, Ghent University, Ghent, Belgium

## Abstract

Spatial transcriptomics (ST) is an emerging field that aims to profile the transcriptome of a cell while keeping its spatial context. Although the resolution of non-targeted ST technologies has been rapidly improving in recent years, most commercial methods do not yet operate at single-cell resolution. To tackle this issue, computational methods such as deconvolution can be used to infer cell type proportions in each spot by learning cell type-specific expression profiles from reference single-cell RNA-sequencing (scRNA-seq) data. Here, we benchmarked the performance of 11 deconvolution methods using 63 silver standards, three gold standards, and two case studies on liver and melanoma tissues. The silver standards were generated using our novel simulation engine *synthspot*, where we used seven scRNA-seq datasets to create synthetic spots that followed one of nine different biological tissue patterns. The gold standards were generated using imaging-based ST technologies at single-cell resolution. We evaluated method performance based on the root-mean-squared error, area under the precision-recall curve, and Jensen-Shannon divergence. Our evaluation revealed that method performance significantly decreases in datasets with highly abundant or rare cell types. Moreover, we evaluated the stability of each method when using different reference datasets and found that having sufficient number of genes for each cell type is crucial for good performance. We conclude that while cell2location and RCTD are the top-performing methods, a simple off-the-shelf deconvolution method surprisingly outperforms almost half of the dedicated spatial deconvolution methods. Our freely available Nextflow pipeline allows users to generate synthetic data, run deconvolution methods and optionally benchmark them on their dataset (https://github.com/saeyslab/spotless-benchmark).
