## Supplementary Table 1 for "Spotless: a reproducible pipeline for benchmarking cell type deconvolution in spatial transcriptomics"

### Sheet: a
a) Properties of gold standard datasets
SeqFISH+ cortex			(Spots are ordered column-wise, starting from bottom left upwards)
Download link
FOV0	Cells	Cell types	Counts		FOV1	Cells	Cell types	Counts		FOV2	Cells	Cell types	Counts		FOV3	Cells	Cell types	Counts		FOV4	Cells	Cell types	Counts		FOV5	Cells	Cell types	Counts		FOV6	Cells	Cell types	Counts
1	17	6	82549		1	6	4	25538		1	7	6	51912		1	4	1	20226		1	6	3	21251		1	8	3	3618		1	6	1	28177
2	13	7	47199		2	12	6	75871		2	6	4	47721		2	10	4	56838		2	8	3	34958		2	47	8	63357		2	7	2	16695
3	6	5	15919		3	8	4	37328		3	8	6	70061		3	8	3	38465		3	8	2	46103		3	11	4	26225		3	9	3	30534
4	7	3	32359		4	5	3	21230		4	6	4	61213		4	10	4	45735		4	14	5	70531		4	18	10	29999		4	8	1	24441
5	11	3	61491		5	10	4	44786		5	7	5	56884		5	12	3	65475		5	9	4	42681		5	38	7	41523		5	18	2	39528
6	5	2	17915		6	12	6	46418		6	6	4	53940		6	11	5	70453		6	9	5	58681		6	12	6	9380		6	4	1	5715
7	9	5	35974		7	8	4	32345		7	9	5	43486		7	8	6	66380		7	9	4	60354		7	31	7	20200		7	7	2	18300
8	12	4	48911		8	14	5	73223		8	6	3	51357		8	9	6	52182		8	8	5	45634		8	44	7	37540		8	17	3	38592
9	2	2	8342		9	8	6	60364		9	7	5	60769		9	8	4	64666		9	10	4	70997		9	10	5	19076		9	10	2	21612
SeqFISH+ olfactory bulb
FOV0	Cells	Cell types	Counts		FOV1	Cells	Cell types	Counts		FOV2	Cells	Cell types	Counts		FOV3	Cells	Cell types	Counts		FOV4	Cells	Cell types	Counts		FOV5	Cells	Cell types	Counts		FOV6	Cells	Cell types	Counts
1	19	4	24672		1	20	6	13940		1	22	4	30349		1	27	2	41679		1	42	3	47382		1	24	4	29455		1	3	2	1493
2	11	4	9941		2	32	4	22027		2	27	5	34583		2	29	4	48423		2	28	4	36773		2	25	5	45801		2	31	4	27371
3	21	4	19182							3	26	4	38842		3	25	5	37867		3	23	5	31633		3	14	5	33595		3	23	4	27459
4	18	5	20711		4	31	3	25462		4	32	3	47480		4	30	3	42029		4	32	5	41990		4	23	4	33507		4	2	2	2588
5	19	5	15683		5	39	3	35405		5	35	3	46923		5	31	3	48290		5	24	4	30106		5	22	4	35053		5	24	5	23851
6	17	6	15746		6	9	2	12413		6	31	4	43216		6	37	4	48676		6	34	5	50008		6	14	4	24436		6	15	2	17361
7	18	5	15395		7	40	3	43688		7	24	3	33946		7	24	2	31363		7	29	4	35100		7	32	4	39907		7	5	4	4694
8	19	5	19948		8	39	3	29114		8	24	5	31156		8	29	4	48560		8	28	4	41660		8	34	6	46802		8	28	5	32775
9	25	8	26643		9	32	3	45824		9	30	4	48423		9	26	3	32691		9	23	4	32753		9	28	7	47591		9	16	3	13803
STARMap mouse primary visual cortex
Download link
																scRNA-seq reference
																Technology		Accession		Download		Reference		Cell types	Cells	Genes	Subjects/replicates
																SMART-Seq		GSE115746		Link		Tasic et al. (2018)		12	10325	17538	72
																								Before filtering
																								Cell types	Cells	Genes
																								23	14249	45768

### Sheet: b
	b) Properties of silver standard datasets										Before filtering
Dataset	Organism	Single cell or nucleus	Technology	Accession	Download	Reference	Cell types	Cells	Genes	Subjects/replicates	Cell types	Cells	Genes
Brain cortex	Mouse	Single-cell	SMART-Seq	GSE71585	Link (*)	Tasic et al. (2016)	18	10325	17538	72	23	14249	34617
Cerebellum	Mouse	Single-cell	Drop-seq	GSE116470	Link (*)	Saunders et al. (2018)	8	3387	11906	1	11	4857	24247
Cerebellum	Mouse	Single-nucleus	10x Chromium (v3)	N/A		Kozareva et al. (2020)	8	7591	12704	6	19	15609	24387
Hippocampus	Mouse	Single-cell	10x Chromium (v1, v2)	SRP135960	Link	Zeisel et al. (2018)	12	2477	10684	7	15	3213	27998
Kidney	Mouse	Single-cell	10x Chromium (v1)	GSE107585	Link	Park et al. (2018)	16	15000	9612	7	16	43745	16272
Melanoma	Mouse	Single-cell	10x Chromium (v3)	GSE207592	Link	Karras et al. (2022)	15	20029	25750	5	15	43028	36937
SCC (patient 5)	Human	Single-cell	10x Chromium (v2)	GSE144236	Link	Ji et al. (2020)	14	2405	11857	1	15	2494	32738
					(*) Link not from original author but from another study
	Stability evaluation
Brain cortex	Mouse	Single-cell	10x Chromium (v2)	N/A	Link	Yao et al. (2021)	18	11194	17538	3	24	29780	31053

### Sheet: c
c) Properties of liver datasets
* All datasets contain 31,053 genes
Download link	GSE192742
Single-cell transcriptomics reference (Mouse StSt)						Spatial transcriptomics (Visium)
Digest	Cells	Cells (after filtering)	Samples			Slide	Total Spots	Central	Portal	Periportal	Mid
ex Vivo	71162	37038	15			JB01	1293	169	30	575	519
in Vivo	96066	81827	19			JB02	1363	153	27	596	587
snRNA-seq	18666	14914	12			JB03	1316	208	26	579	503
Total	185894	133779	46			JB04	1790	261	49	776	704

### Sheet: d
d) Properties of the melanoma datasets
* Details on single-cell data can be found in b)
Spatial transcriptomics (Visium)
Download link
Slide	Total Spots	Vessel	Other
Sample02	2744	261	2483
Sample03	2198	149	2049
Sample04	2615	185	2430
* All slides contain 31,053 genes
Cell Counts for Molecular Cartography
Raw data
	A1-1	A1-2	A1-3	A1-4	A1-5	A2-1	A2-2	A2-3	A2-4	B2-1	B2-2	B2-3	B2-4	B2-5	C2-1	C2-2	C2-3	C2-4	D1-1	D1-2	D1-3	D1-4	D1-5	D1-6	D1-7	D1-8	D1-9	D2-1	D2-2	D2-3	D2-4	D2-5	D2-6
Bcell	83	17	29	15	18	30	10	17	25	17	11	15	17	67	36	33	27	23	7	68	102	6	8	19	9	12	12	14	10	24	21	6	134
CAF	106	77	129	18	117	28	28	156	149	23	60	69	71	19	100	99	11	74	46	83	153	48	31	56	67	55	76	29	36	49	120	83	113
Mono/Mac	177	168	159	232	317	356	195	138	149	265	218	208	243	161	236	98	338	204	214	255	271	161	381	345	204	219	117	196	333	231	216	118	233
Pericyte	96	96	128	108	97	129	120	26	98	126	69	44	114	51	161	129	163	140	139	132	147	83	66	62	44	147	9	91	90	106	36	17	161
Malignant	5703	6811	9098	6744	6386	6089	6471	5063	6836	3622	4160	3037	4605	4211	8145	6982	5630	3436	3937	2668	5296	3707	2826	3307	6607	3719	2162	3599	3974	4144	3987	2352	5493
EC	274	322	191	177	347	286	168	218	166	255	173	189	234	66	336	132	102	156	101	224	209	97	202	241	79	209	59	186	141	238	118	49	142
Tcell	400	149	276	237	369	365	321	119	225	165	251	152	343	264	435	164	239	199	278	294	459	229	298	370	192	370	161	245	371	198	181	167	441
