## Supplementary Table 2 for "Spotless: a reproducible pipeline for benchmarking cell type deconvolution in spatial transcriptomics"

### Sheet: Method overview
Method	Language	Type	Paper	Github / Docs	Year	Algorithm	Counts distribution	Input Format	Normalization within pipeline	Additional Output	Additional functions for downstream analysis	Diagnostics plots	Reusable model?	Spot effect	Location information?	Platform effect	Multiple references	Sample information?	GPU support	Gene selection	Adjustable parameters
cell2location	Python	Spatial	Link	Link	2020	Variational inference	Negative Binomial	AnnData object	❌	Absolute cell type abundance	Visualization of (multiple) cell type proportions; calculation of spatial co-occurrence of cell types via NMF; calculation of cell-type specific expression	Training loss, reconstruction/mapping quality, signature estimation	✔	✔	❌	✔	✔	✔	✔	Their own QC metric	Model training parameters, priors (e.g., number of cells per spot, platform effects), gene selection method
DestVI	Python	Spatial	Link	Link	2021	Bayesian model	Negative binomial	AnnData object	✔	Intra cell type variation (latent variables), cell-type-specific (spatial) gene expression imputation	Automatic proportion thresholds; detection of spatial patterning based on the latent variables	Training loss	✔	✔	❌	✔	❌	❌	✔	2000 HVGs	Model training parameters (e.g., batch size and epochs)
DSTG	Python, R	Spatial	Link	Link	2021	Graph-based convolutional network	None	Matrix object (rds files)	✔	❌	❌	❌	❌	❌	❌	❌	❌	❌	❌	2000 HVGs	None
MuSiC	R	Bulk	Link	Link	2019	Weighted NNLS	None	ExpressionSet object	❌	Gene weights	❌	❌	❌	❌	❌	✔	✔	✔	❌	All, weighted based on variability	None
RCTD	R	Spatial	Link	Link	2021	Maximum likelihood estimation	Poisson	Reference object and SpatialRNA object (Their own data structure)	❌	❌ (for full mode)	❌	❌	❌	✔	✔	✔	❌	❌	❌	DE genes between cell types	DE gene selection, spot filtering, number of processing cores
Seurat	R	Mapping	Link	Link	2019	Joint dimensionality reduction + mutual nearest neighbors	None	Seurat object	✔	❌	Visualization functions of cell type proportions and gene expression	❌	❌	❌	❌	❌	✔	❌	❌	2000 HVGs	Usual adjustments in a single-cell processing pipeline (e.g., number of HVGs, PCs, …), dimensionality reduction (PCA or CCA)
SpatialDWLS	Python, R	Spatial	Link	Link	2021	Dampened weighted least squares	None	Giotto object	✔	❌	Visualization of pie charts of proportions at each spot	❌	❌	❌	❌	❌	❌	❌	❌	DE genes between cell types	Number of marker genes to use, clustering parameters
SPOTlight	R	Spatial	Link	Link	2021	Non-negative matrix factorization and NNLS	None	Seurat object	✔	Cell-type specific topic profiles	Visualization of spatial correlation, cell type co-occurrence (e.g., network graph), and pie charts of proportions at each spot	Topic profiles of each cell type, residual sum of squares per spot	❌	❌	❌	❌	❌	❌	❌	Marker genes and HVGs	Factorization method, scaling of count matrices, number of cells per cell type to use, number of HVGs and marker genes to use
stereoscope	CLI (Python)	Spatial	Link	Link	2020	Maximum likelihood estimation	Negative Binomial	AnnData object OR tsv file	❌	❌	Visualization of cell type proportions and spots with similar cell compositions	Training loss	✔	✔	❌	✔	❌	❌	✔	All (default), top 5000 highly expressed genes (recommended), can provide custom gene list	Model training parameters, cell/gene/spot filtering, number of genes to use
STRIDE	CLI (Python)	Spatial	Link	Link	2022	Topic modelling with latent Dirichlet allocation	Multinomial distribution for the topics	h5 (10X output) OR tsv file	Optional	❌	Visualization of pie charts of proportions at each spot (also in 3D if there are multiple slides); clustering of spots with similar cell type compositions	❌	✔	❌	❌	❌	❌	❌	❌	Marker genes (default), can provide custom gene list	Number of marker genes to use, scaling factor in case of normalization, number of topics to train and test the model
Tangram	Python	Mapping	Link	Link	2021	Deep learning	None	AnnData object	✔	❌	Visualization of cell type proportions and gene expression; calculation of cell-specific expression; mapping deconvolution results to segmented cells	Training score per gene, training/test score vs gene sparsity (of scRNA-seq, spatial, or difference between the two)	✔	❌	❌	❌	❌	❌	✔	Marker genes	Number of marker genes to use, training epochs, cell density prior within each pixel, mapping mode
	CLI = has to be used via the command line					NNLS = non-negative least squares								Spot effect: term in the model to account for variation between spatial locations
														Platform effect: term in the model to account for differences in sensitivities between sequencing technologies
														Multiple references: batch effect term in case of multiple scRNA-seq references from different sources
